# Cxcl10 is required for survival during SARS-CoV-2 infection in mice

**DOI:** 10.1101/2024.09.30.613319

**Authors:** Shamik Majumdar, Joseph D. Weaver, Sergio M. Pontejo, Mahnaz Minai, Xinping Lu, Ji-Liang Gao, Gibran Holmes, Reed Johnson, Hongwei Zhang, Brian L. Kelsall, Joshua M. Farber, Derron A. Alves, Philip M. Murphy

**Author notes:** Corresponding author: Philip M. Murphy, M. D., Bldg 10, Room 11N111, NIH, Bethesda, MD 20892; (PMM).

## Abstract

Severe acute respiratory syndrome coronavirus 2 (SARS-CoV-2), the etiological agent of the coronavirus disease 2019 (COVID-19) pandemic, remains endemic worldwide ∼5 years since the first documented case. Severe COVID-19 is widely considered to be caused by a dysregulated immune response to SARS-CoV-2 within the respiratory tract. Circulating levels of the chemokine CXCL10 are strongly positively associated with poor outcome; however, its precise role in pathogenesis and its suitability as a therapeutic target have remained undefined. Here, we challenged 4-6 month old C57BL/6 mice genetically deficient in *Cxcl10* with a mouse-adapted strain of SARS-CoV-2. Infected male, but not female, *Cxcl10*^-/-^ mice displayed increased mortality compared to wild type controls. Histopathological damage, inflammatory gene induction and virus load in the lungs of male mice 4 days post infection and before death were not broadly influenced by Cxcl10 deficiency. However, accumulation of B cells and both CD4^+^ and CD8^+^ T cells in the lung parenchyma of infected mice was reduced in the absence of Cxcl10. Thus, during acute SARS-CoV-2 infection, Cxcl10 regulates lymphocyte infiltration in the lung and confers protection against mortality. Our preclinical model results do not support targeting CXCL10 therapeutically in severe COVID-19.
