## Supplementary material for "Cxcl10 is required for survival during SARS-CoV-2 infection in mice": S1 Table

### Sheet: HIsto and COVID IHC Score
Genotype	Sex	Treatment	Lung Lesions, IHC, and Score
			Overall Severity	Distribution of Lesions		Cell and Tissue damage						Circulatory and Vascular lesions						Reactive Inflammatory Patterns						Regeneration and Repair
			% of Lung Affected	Bronchial and Peribronchial	Patchy interstitial	Necrosis of BEC	Cellular debris in bronchi	Necrosis of AEC	Cellular debris in alveoli	Intraalveolar fibrin depostion	Alveolar emphysema	Alveolar hemorrhage	Alveolar edema	Perivascular/interstitial edema	Microvascular thrombosis	Vascular endothelialitis	Necrosis and desquamation of endothelial cells	Necrosuppurative bronchitis	Bronchointerstitial pneumonia	Interstitial pneumonia	Intraalveolar macrophages and/or neutrophils	Perivascular lymphocytic cuffing	Activation of mesothelial cells	Hyperplasia of BEC	Hyperplasia of AEC-II	Multinucleated or atypical epithelial cells	Lesion Score
CXCL10+/+CXCL11wt	M	PBS	0	-	-	-	-	-	-	-	-	-	-	-	-	-	-	-	-	-	-	-	-	-	-	-	0
CXCL10+/+CXCL11wt	M	PBS	0	-	-	-	-	-	-	-	-	-	-	-	-	-	-	-	-	-	-	-	-	-	-	-	0
CXCL10+/+CXCL11wt	M	PBS	0	-	-	-	-	-	-	-	-	-	-	-	-	-	-	-	-	-	-	-	-	-	-	-	0
CXCL10-/-CXCL11wt	M	PBS	0	-	-	-	-	-	-	-	-	-	-	-	-	-	-	-	-	-	-	-	-	-	-	-	0
CXCL10-/-CXCL11wt	M	PBS	0	-	-	-	-	-	-	-	-	-	-	-	-	-	-	-	-	-	-	-	-	-	-	-	0
CXCL10-/-CXCL11wt	M	PBS	0	-	-	-	-	-	-	-	-	-	-	-	-	-	-	-	-	-	-	-	-	-	-	-	0
CXCL10-/-CXCL11wt	M	PBS	0	-	-	-	-	-	-	-	-	-	-	-	-	-	-	-	-	-	-	-	-	-	-	-	0
CXCL10+/+CXCL11wt	M	Inf	25-50%	+	+	-	+	-	-	-	-	-	-	+	-	+	-	-	+	+	-	+	-	-	-	-	8
CXCL10+/+CXCL11wt	M	Inf	25-50%	+	+	-	+	-	-	-	-	-	-	-	-	-	-	-	+	+	+	+	-	-	-	-	7
CXCL10+/+CXCL11wt	M	Inf	25-50%	+	+	-	+	-	+	-	-	-	+	-	-	+	-	-	+	+	+	+	-	+	-	-	11
CXCL10+/+CXCL11wt	M	Inf	0	-	-	-	-	-	-	-	-	-	-	-	-	-	-	-	-	-	-	-	-	-	-	-	0
CXCL10+/+CXCL11wt	M	Inf	10-25%	+	+	-	+	-	-	-	-	-	-	+	-	-	-	-	+	+	-	+	-	-	-	-	7
CXCL10+/+CXCL11wt	M	Inf	25-50%	-	+	-	+	+	+	-	-	-	-	-	-	-	-	-	-	+	+	+	-	+	-	-	8
CXCL10-/-CXCL11wt	M	Inf	0	-	-	-	-	-	-	-	-	-	-	-	-	-	-	-	-	-	-	-	-	-	-	-	0
CXCL10-/-CXCL11wt	M	Inf	25-50%	+	+	+	+	-	-	-	-	-	-	-	-	-	-	-	+	+	+	+	-	+	-	-	9
CXCL10-/-CXCL11wt	M	Inf	25-50%	+	+	-	+	-	-	-	-	-	-	+	-	-	-	-	+	+	+	+	-	-	-	-	8
CXCL10-/-CXCL11wt	M	Inf	10-25%	+	-	+	+	-	-	-	-	-	-	+	-	+	-	+	-	-	-	+	-	+	-	-	8
CXCL10-/-CXCL11wt	M	Inf	25-50%	+	+	-	+	-	-	-	-	-	-	+	-	-	-	-	+	+	+	+	-	+	-	-	9
CXCL10-/-CXCL11wt	M	Inf	50-75%	+	+	+	+	-	+	-	-	-	-	+	-	+	-	-	+	+	+	-	-	+	-	-	11
			BEC: Bronchiolar epithelial cells
			AEC: Alveolar epithelial cells
